# LASSO: versatile and selective biomolecule pulldown with combinatorial DNA-crosslinked polymers

**DOI:** 10.1101/2025.07.24.666000

**Authors:** Sarah Speed, Krishna Gupta, Yu-Hsuan Peng, Elisha Krieg

**Affiliations:** Division of Polymer Biomaterials Science, Leibniz Institute of Polymer Research Dresden, Germany; Faculty of Chemistry and Food Chemistry, Technische Universität Dresden, Germany

**Keywords:** biomolecule pulldown, DNA nanotechnology, phase separation, programmable materials, RNA-seq

## Abstract

Current methods for sequence-selective biomolecule isolation suffer from high cost, off-target effects, and limited flexibility. Here, we introduce *LASSO* (cross**L**ink-**A**ssisted **S**equence-**S**elective is**O**lation), a versatile platform using programmable polymer phase separation to capture biomolecules under native conditions. LASSO relies on *combinatorial crosslinker libraries*—diverse mixtures of DNA strands that collectively trigger the formation of highly swollen polymer agglomerates with near-zero background binding. We demonstrate >80% pulldown efficiency for diverse targets, including DNA, SARS-CoV-2 RNA, and human thrombin. LASSO provides 8–20x higher binding capacity (4 nmol/mg polymer) than commercial microbeads. In RNA-seq workflows, LASSO depleted ribosomal RNA with 86% efficiency while yielding up to 7x fewer off-target outliers (p<0.001) versus state-of-the-art magnetic beads (*riboPOOLs*) and RNase H (*NEBNext*) kits. Thrombin was captured via switchable aptamers with 92% efficiency, and a gentle release mechanism allowed the subsequent isolation of 72% enzymatically active proteins from the polymer. LASSO’s cost-effectiveness ($0.96/sample vs. $46–$51 for commercial kits), long-term stability (7+ years), simple usage, and modularity position it to transform diagnostics, transcriptomics, and bionanotechnology workflows.
