## Supplementary Data 1 for "LASSO: versatile and selective biomolecule pulldown with combinatorial DNA-crosslinked polymers"

### Sheet: Sheet1
Strand ID	Name	Sequence (5' -> 3')	Length (nt)
1	Anchor strand	/5Acryd/GACGGCTCATAAGGCTCTAATC	22		Red = anchor strand sequence or adaptor site complementary to the anchor strand
2	Binding efficiency test target	CCATGATTATAGACCAACTCCTAAAACCCTCAGTCCTCGATTAGAGCCTTATGAGCCGTC	60		Blue = crosslinker overlap domain
3	CCL-1 Forward	TTAGTCAGTGTCCCGATTAGAGCCTTATGAGCCGTC	36		Magenta = mixed N base (A,T,C, or G)
4	CCL-1 Reverse	GGGACACTGACTAAGATTAGAGCCTTATGAGCCGTC	36		Orange = Toehold release site
5	CCL-4 Forward	TTAGTCANTGTCCCGATTAGAGCCTTATGAGCCGTC	36		5Acryd = Acrydite
6	CCL-4 Reverse	GGGACANTGACTAAGATTAGAGCCTTATGAGCCGTC	36		5Cy5 = Cy5 dye
7	CCL-16 Forward	TTAGTNAGTNTCCCGATTAGAGCCTTATGAGCCGTC	36
8	CCL-16 Reverse	GGGANACTNACTAAGATTAGAGCCTTATGAGCCGTC	36
9	CCL-64 Forward	TTAGTNANTNTCCCGATTAGAGCCTTATGAGCCGTC	36
10	CCL-64 Reverse	GGGANANTNACTAAGATTAGAGCCTTATGAGCCGTC	36
11	CCL-256 Forward	TTAGTNANTNTNCCGATTAGAGCCTTATGAGCCGTC	36
12	CCL-256 Reverse	GGNANANTNACTAAGATTAGAGCCTTATGAGCCGTC	36
13	ssDNA oligonucleotide target	/5Cy5/CCGAGGACTGAGGGTTTTAGGAGTTGGTCTATAATCATGG	40
14	ssDNA oligonucleotide CS	CCATGATTATAGACCAACTCCTAAAACCCTCAGTCCTCGATTAGAGCCTTATGAGCCGTC	60
15	SARS-CoV-2 N-gene T7 primer forward	TAATACGACTCACTATAGGGCGATGACGATGGATAGCGA	39
16	SARS-CoV-2 N-gene T7 primer reverse	TGTGTGGAATTGTGAGCGGA	20
17	SARS-CoV-2 N-gene RNA target	GGGCGAUGACGAUGGAUAGCGAUUCAUCGAUGAGCUGACCCGAUCGCCGCCGCCGGAGGGUUGCGUUUGAGACGGGCGACAGAUAUGUCUGAUAAUGGACCCCAAAAUCAGCGAAAUGCACCCCGCAUUACGUUUGGUGGACCCUCAGAUUCAACUGGCAGUAACCAGAAUGGAGAACGCAGUGGGGCGCGAUCAAAACAACGUCGGCCCCAAGGUUUACCCAAUAAUACUGCGUCUUGGUUCACCGCUCUCACUCAACAUGGCAAGGAAGACCUUAAAUUCCCUCGAGGACAAGGCGUUCCAAUUAACACCAAUAGCAGUCCAGAUGACCAAAUUGGCUACUACCGAAGAGCUACCAGACGAAUUCGUGGUGGUGACGGUAAAAUGAAAGAUCUCAGU…	1442
18	SARS-CoV-2 N-gene RNA CSL 1	GTGCATTTCGCTGATTTTGGGGTCCATTATCAGACATAGATTAGAGCCTTATGAGCCGTC	60
19	SARS-CoV-2 N-gene RNA CSL 2	TTTGATCGCGCCCCACTGCGTTCTCCATTCTGGTTACTGATTAGAGCCTTATGAGCCGTC	60
20	SARS-CoV-2 N-gene RNA primer forward	GTTTGAGACGGGCGACAGA	19
21	SARS-CoV-2 N-gene RNA primer reverse	GCCATGTTGAGTGAGAGCG	19
22	18S rRNA CSL 1	TAATGATCCTTCCGCAGGTTCACCTACGGAAACCTTGTTACGACTTTTACATTAGAGCCTTATGAGCCGT	70
23	18S rRNA CSL 2	TTCCTCTAGATAGTCAAGTTCGACCGTCTTCTCAGCGCTCCGCCAGGGCCATTAGAGCCTTATGAGCCGT	70
24	18S rRNA CSL 3	GTGGGCCGACCCCGGCGGGGCCGATCCGAGGGCCTCACTAAACCATCCAAATTAGAGCCTTATGAGCCGT	70
25	18S rRNA CSL 4	TCGGTAGTAGCGACGGGCGGTGTGTACAAAGGGCAGGGACTTAATCAACGATTAGAGCCTTATGAGCCGT	70
26	18S rRNA CSL 5	CAAGCTTATGACCCGCACTTACTCGGGAATTCCCTCGTTCATGGGGAATAATTAGAGCCTTATGAGCCGT	70
27	18S rRNA CSL 6	ATTGCAATCCCCGATCCCCATCACGAATGGGGTTCAACGGGTTACCCGCGATTAGAGCCTTATGAGCCGT	70
28	18S rRNA CSL 7	CCTGCCGGCGTAGGGTAGGCACACGCTGAGCCAGTCAGTGTAGCGCGCGTATTAGAGCCTTATGAGCCGT	70
29	18S rRNA CSL 8	GCAGCCCCGGACATCTAAGGGCATCACAGACCTGTTATTGCTCAATCTCGATTAGAGCCTTATGAGCCGT	70
30	18S rRNA CSL 9	GGTGGCTGAACGCCACTTGTCCCTCTAAGAAGTTGGGGGACGCCGACCGCATTAGAGCCTTATGAGCCGT	70
31	18S rRNA CSL 10	TCGGGGGTCGCGTAACTAGTTAGCATGCCAGAGTCTCGTTCGTTATCGGAATTAGAGCCTTATGAGCCGT	70
32	18S rRNA CSL 11	ATTAACCAGACAAATCGCTCCACCAACTAAGAACGGCCATGCACCACCACATTAGAGCCTTATGAGCCGT	70
33	18S rRNA CSL 12	CCACGGAATCGAGAAAGAGCTATCAATCTGTCAATCCTGTCCGTGTCCGGATTAGAGCCTTATGAGCCGT	70
34	18S rRNA CSL 13	GCCGGGTGAGGTTTCCCGTGTTGAGTCAAATTAAGCCGCAGGCTCCACTCATTAGAGCCTTATGAGCCGT	70
35	18S rRNA CSL 14	CTGGTGGTGCCCTTCCGTCAATTCCTTTAAGTTTCAGCTTTGCAACCATAATTAGAGCCTTATGAGCCGT	70
36	18S rRNA CSL 15	CTCCCCCCGGAACCCAAAGACTTTGGTTTCCCGGAAGCTGCCCGGCGGGTATTAGAGCCTTATGAGCCGT	70
37	18S rRNA CSL 16	CATGGGAATAACGCCGCCGCATCGCCGGTCGGCATCGTTTATGGTCGGAAATTAGAGCCTTATGAGCCGT	70
38	18S rRNA CSL 17	CTACGACGGTATCTGATCGTCTTCGAACCTCCGACTTTCGTTCTTGATTAATTAGAGCCTTATGAGCCGT	70
39	18S rRNA CSL 18	ATGAAAACATTCTTGGCAAATGCTTTCGCTCTGGTCCGTCTTGCGCCGGTATTAGAGCCTTATGAGCCGT	70
40	18S rRNA CSL 19	CCAAGAATTTCACCTCTAGCGGCGCAATACGAATGCCCCCGGCCGTCCCTATTAGAGCCTTATGAGCCGT	70
41	18S rRNA CSL 20	CTTAATCATGGCCTCAGTTCCGAAAACCAACAAAATAGAACCGCGGTCCTATTAGAGCCTTATGAGCCGT	70
42	18S rRNA CSL 21	ATTCCATTATTCCTAGCTGCGGTATCCAGGCGGCTCGGGCCTGCTTTGAAATTAGAGCCTTATGAGCCGT	70
43	18S rRNA CSL 22	CACTCTAATTTTTTCAAAGTAAACGCTTCGGGCCCCGCGGGACACTCAGCATTAGAGCCTTATGAGCCGT	70
44	18S rRNA CSL 23	TAAGAGCATCGAGGGGGCGCCGAGAGGCAAGGGGCGGGGACGGGCGGTGGATTAGAGCCTTATGAGCCGT	70
45	18S rRNA CSL 24	CTCGCCTCGCGGCGGACCGCCCGCCCGCTCCCAAGATCCAACTACGAGCTATTAGAGCCTTATGAGCCGT	70
46	18S rRNA CSL 25	TTTTAACTGCAGCAACTTTAATATACGCTATTGGAGCTGGAATTACCGCGATTAGAGCCTTATGAGCCGT	70
47	18S rRNA CSL 26	GCTGCTGGCACCAGACTTGCCCTCCAATGGATCCTCGTTAAAGGATTTAAATTAGAGCCTTATGAGCCGT	70
48	18S rRNA CSL 27	AGTGGACTCATTCCAATTACAGGGCCTCGAAAGAGTCCTGTATTGTTATTATTAGAGCCTTATGAGCCGT	70
49	18S rRNA CSL 28	TTTCGTCACTACCTCCCCGGGTCGGGAGTGGGTAATTTGCGCGCCTGCTGATTAGAGCCTTATGAGCCGT	70
50	18S rRNA CSL 29	CCTTCCTTGGATGTGGTAGCCGTTTCTCAGGCTCCCTCTCCGGAATCGAAATTAGAGCCTTATGAGCCGT	70
51	18S rRNA CSL 30	CCCTGATTCCCCGTCACCCGTGGTCACCATGGTAGGCACGGCGACTACCAATTAGAGCCTTATGAGCCGT	70
52	18S rRNA CSL 31	TCGAAAGTTGATAGGGCAGACGTTCGAATGGGTCGTCGCCGCCACGGGATTAGAGCCTTATGAGCCGT	68
53	18S rRNA CSL 32	GCGTGCGATCGGCCCGAGGTTATCTAGAGTCACCAAAGCCGCCGGCGCCCATTAGAGCCTTATGAGCCGT	70
54	18S rRNA CSL 33	GCCCCCCGGCCGGGGCCGGAGAGGGGCTGACCGGGTTGGTTTTGATCTGAATTAGAGCCTTATGAGCCGT	70
55	18S rRNA CSL 34	TAAATGCACGCATCCCCCCCGCGAAGGGGGTCAGCGCCCGTCGGCATGTAATTAGAGCCTTATGAGCCGT	70
56	18S rRNA CSL 35	TTAGCTCTAGAATTACCACAGTTATCCAAGTAGGAGAGGAGCGAGCGACCATTAGAGCCTTATGAGCCGT	70
57	18S rRNA CSL 36	AAAGGAACCATAACTGATTTAATGAGCCATTCGCAGTTTCACTGTACCGGATTAGAGCCTTATGAGCCGT	70
58	18S rRNA CSL 37	CCGTGCGTACTTAGACATGCATGGCTTAATCTTTGAGACAAGCATATGCTATTAGAGCCTTATGAGCCGT	70
59	18S rRNA CSL 38	TGGCTTAATCTTTGAGACAAGCATATGCTACTGGCAGGATCAACCAGGTAATTAGAGCCTTATGAGCCGT	70
60	28S rRNA CSL 1	GACAAACCCTTGTGTCGAGGGCTGACTTTCAATAGATCGCAGCGAGGGAGATTAGAGCCTTATGAGCCGT	70
61	28S rRNA CSL 2	CTGCTCTGCTACGTACGAAACCCCGACCCAGAAGCAGGTCGTCTACGAATATTAGAGCCTTATGAGCCGT	70
62	28S rRNA CSL 3	GGTTTAGCGCCAGGTTCCCCACGAACGTGCGGTGCGTGACGGGCGAGGGATTAGAGCCTTATGAGCCGT	69
63	28S rRNA CSL 4	GCGGCCGCCTTTCCGGCCGCGCCCCGTTTCCCAGGACGAAGGGCACTCCGATTAGAGCCTTATGAGCCGT	70
64	28S rRNA CSL 5	CACCGGACCCCGGTCCCGGCGCGCGGCGGGGCACGCGCCCTCCCGCGGCGATTAGAGCCTTATGAGCCGT	70
65	28S rRNA CSL 6	GGGCGCGTGGAGGGGIGGGCGGCCCGCCGGCGGGGACAGGCGGGGGACCGATTAGAGCCTTATGAGCCGT	70
66	28S rRNA CSL 7	GCTATCCGAGGCCAACCGAGGCTCCGCGGCGCTGCCGTATCGTTCGCCTGATTAGAGCCTTATGAGCCGT	70
67	28S rRNA CSL 8	GGCGGGATTCTGACTTAGAGGCGTTCAGTCATAATCCCACAGATGGTAGCATTAGAGCCTTATGAGCCGT	70
68	28S rRNA CSL 9	TTCGCCCCATTGGCTCCTCAGCCAAGCACATACACCAAATGTCTGAACCTATTAGAGCCTTATGAGCCGT	70
69	28S rRNA CSL 10	GCGGTTCCTCTCGTACTGAGCAGGATTACCATGGCAACAACACATCATCAATTAGAGCCTTATGAGCCGT	70
70	28S rRNA CSL 11	GTAGGGTAAAACTAACCTGTCTCACGACGGTCTAAACCCAGCTCACGTTCATTAGAGCCTTATGAGCCGT	70
71	28S rRNA CSL 12	CCTATTAGTGGGTGAACAATCCAACGCTTGGCGAATTCTGCTTCACAATGATTAGAGCCTTATGAGCCGT	70
72	28S rRNA CSL 13	ATAGGAAGAGCCGACATCGAAGGATCAAAAAGCGACGTCGCTATGAACGCATTAGAGCCTTATGAGCCGT	70
73	28S rRNA CSL 14	TTGGCCGCCACAAGCCAGTTATCCCTGTGGTAACTTTTCTGACACCTCCTATTAGAGCCTTATGAGCCGT	70
74	28S rRNA CSL 15	GCTTAAAACCCAAAAGGTCAGAAGGATCGTGAGGCCCCGCTTTCACGGTCATTAGAGCCTTATGAGCCGT	70
75	28S rRNA CSL 16	TGTATTCGTACTGAAAATCAAGATCAAGCGAGCTTTTGCCCTTCTGCTCCATTAGAGCCTTATGAGCCGT	70
76	28S rRNA CSL 17	ACGGGAGGTTTCTGTCCTCCCTGAGCTCGCCTTAGGACACCTGCGTTACCATTAGAGCCTTATGAGCCGT	70
77	28S rRNA CSL 18	GTTTGACAGGTGTACCGCCCCAGTCAAACTCCCCACCTGGCACTGTCCCCATTAGAGCCTTATGAGCCGT	70
78	28S rRNA CSL 19	GGAGCGGGTCGCGCCCGGCCGGGCGGGCGCTTGGCGCCAGAAGCGAGAGCATTAGAGCCTTATGAGCCGT	70
79	28S rRNA CSL 20	CCCTCGGGCTCGCCCCCCCGCCTCACCGGGTCAGTGAAAAAACGATCAGAATTAGAGCCTTATGAGCCGT	70
80	28S rRNA CSL 21	GTAGTGGTATTTCACCGGCGGCCCGCAGGGCCGCGGACCCCGCCCCGGGCATTAGAGCCTTATGAGCCGT	70
81	28S rRNA CSL 22	CCCTCGCGGGGACACCGGGIGGGCGCCGGGGGCCTCCCACTTATTCTACAATTAGAGCCTTATGAGCCGT	70
82	28S rRNA CSL 23	CCTCTCATGTCTCTTCACCGTGCCAGACTAGAGTCAAGCTCAACAGGGTCATTAGAGCCTTATGAGCCGT	70
83	28S rRNA CSL 24	TTCTTTCCCCGCTGATTCCGCCAAGCCCGTTCCCTTGGCTGTGGTTTCGCATTAGAGCCTTATGAGCCGT	70
84	28S rRNA CSL 25	TGGATAGTAGGTAGGGACAGTGGGAATCTCGTTCATCCATTCATGCGCGTATTAGAGCCTTATGAGCCGT	70
85	28S rRNA CSL 26	CACTAATTAGATGACGAGGCATTTGGCTACCTTAAGAGAGTCATAGTTACATTAGAGCCTTATGAGCCGT	70
86	28S rRNA CSL 27	TCCCGCCGTTTACCCGCGCTTCATTGAATTTCTTCACTTTGACATTCAGAATTAGAGCCTTATGAGCCGT	70
87	28S rRNA CSL 28	GCACTGGGCAGAAATCACATCGCGTCAACACCCGCCGCGGGCCTTCGCGAATTAGAGCCTTATGAGCCGT	70
88	28S rRNA CSL 29	TGCTTTGTTTTAATTAAACAGTCGGATTCCCCTGGTCCGCACCAGTTCTAATTAGAGCCTTATGAGCCGT	70
89	28S rRNA CSL 30	AGTCGGCTGCTAGGCGCCGGCCGAGGCGAGGCGCGCGCGGAACCGCGGCCATTAGAGCCTTATGAGCCGT	70
90	28S rRNA CSL 31	CCGGGGGCGGACCCGGCGGGIGGGACCGGCCCGCGGCCCCTCCGCCGCCTATTAGAGCCTTATGAGCCGT	70
91	28S rRNA CSL 32	GCCGCCGCCGCCGCCGCGCGCCGAGGAGGAGGGGGGAACGGGGGGCGGACATTAGAGCCTTATGAGCCGT	70
92	28S rRNA CSL 33	GGGCCGGGIGGGTAGGGCGGGGGGACGAACCGCCCCGCCCCGCCGCCCGATTAGAGCCTTATGAGCCGT	69
93	28S rRNA CSL 34	CCGACCGCCGCCGCCCGACCGCTCCCGCCCCCAGCGGACGCGCGCGCGACATTAGAGCCTTATGAGCCGT	70
94	28S rRNA CSL 35	CGAGACGTGGGGTGGGGGTGGGGGGCGCGCCGCGCCGCCGCCGGGCTCCCATTAGAGCCTTATGAGCCGT	70
95	28S rRNA CSL 36	CGGGGGCGGCCGCGACGCCCGCCGCAGCTGGGGCGATCCACGGGAAGGGCATTAGAGCCTTATGAGCCGT	70
96	28S rRNA CSL 37	CCGGCTCGCGTCCAGAGTCCGCGCCGCCGCCGGCCCCCCGGGTCCCCGGGATTAGAGCCTTATGAGCCGT	70
97	28S rRNA CSL 38	GCCCCCCTCGCGGGGACCTGCCCCCGCCGGCCGCCCCGGCGGCCGCCGCGATTAGAGCCTTATGAGCCGT	70
98	28S rRNA CSL 39	CGGCCCCTGCCGCCCCGACCCTTCTCCCCCCGCCGCGCCCCCACGCGGCGATTAGAGCCTTATGAGCCGT	70
99	28S rRNA CSL 40	CTCCCCCGGGGAGGGGGGAGGACGGGGAGCGGGGGAGAGAGAGAGAGAGAATTAGAGCCTTATGAGCCGT	70
100	28S rRNA CSL 41	GGGCGCGGGGTGGGGAGGGAGCGAGCGGCGCGCGCGGGTGGGGCGGGGGAATTAGAGCCTTATGAGCCGT	70
101	28S rRNA CSL 42	GGGCCGCGAGGGGGGTGCCCCGGGCGTGGGGIGGGCGCGCGCCTCGTCCAATTAGAGCCTTATGAGCCGT	70
102	28S rRNA CSL 43	GCCGCGGCGCGCGCCCAGCCCCGCTTCGCGCCCCAGCCCGACCGACCCAGATTAGAGCCTTATGAGCCGT	70
103	28S rRNA CSL 44	CCCTTAGAGCCAATCCTTATCCCGAAGTTACGGATCCGGCTTGCCGACTTATTAGAGCCTTATGAGCCGT	70
104	28S rRNA CSL 45	CCCTTACCTACATTGTTCCAACATGCCAGAGGCTGTTCACCTTGGAGACCATTAGAGCCTTATGAGCCGT	70
105	28S rRNA CSL 46	TGCTGCGGATATGGGTACGGCCCGGCGCGAGATTTACACCCTCTCCCCCGATTAGAGCCTTATGAGCCGT	70
106	28S rRNA CSL 47	GATTTTCAAGGGCCAGCGAGAGCTCACCGGACGCCGCCGGAACCGCGACGATTAGAGCCTTATGAGCCGT	70
107	28S rRNA CSL 48	CTTTCCAAGGCACGGGCCCCTCTCTCGGGGCGAACCCATTCCAGGGCGCCATTAGAGCCTTATGAGCCGT	70
108	28S rRNA CSL 49	CTGCCCTTCACAAAGAAAAGAGAACTCTCCCCGGGGCTCCCGCCGGCTTCATTAGAGCCTTATGAGCCGT	70
109	28S rRNA CSL 50	TCCGGGATCGGTCGCGTTACCGCACTGGACGCCTCGCGGCGCCCATCTCCATTAGAGCCTTATGAGCCGT	70
110	28S rRNA CSL 51	GCCACTCCGGATTCGGGGATCTGAACCCGACTCCCTTTCGATCGGCCGAGATTAGAGCCTTATGAGCCGT	70
111	28S rRNA CSL 52	GGCAACGGAGGCCATCGCCCGTCCCTTCGGAACGGCGCTCGCCCATCTCTATTAGAGCCTTATGAGCCGT	70
112	28S rRNA CSL 53	CAGGACCGACTGACCCATGTTCAACTGCTGTTCACATGGAACCCTTCTCCATTAGAGCCTTATGAGCCGT	70
113	28S rRNA CSL 54	ACTTCGGCCTTCAAAGTTCTCGTTTGAATATTTGCTACTACCACCAAGATATTAGAGCCTTATGAGCCGT	70
114	28S rRNA CSL 55	CTGCACCTGCGGCGGCTCCACCCGGGCCCGCGCCCTAGGCTTCAAGGCTCATTAGAGCCTTATGAGCCGT	70
115	28S rRNA CSL 56	ACCGCAGCGGCCCTCCTACTCGTCGCGGCGTAGCGTCCGCGGGGCTCCGGATTAGAGCCTTATGAGCCGT	70
116	28S rRNA CSL 57	GGGCGGGGAGCGGGGCGTGGGCGGGAGGAGGGGAGGAGGCGTGGGATTAGAGCCTTATGAGCCGT	65
117	28S rRNA CSL 58	GGGCGGGGGAAGGACCCCACACCCCCGCCGCCGCCGCCGCCGCCGCCCTCATTAGAGCCTTATGAGCCGT	70
118	28S rRNA CSL 59	CGACGCACACCACACGCGCGCGCGCGCGCGCCGCCCCCGCCGCTCCCGTCATTAGAGCCTTATGAGCCGT	70
119	28S rRNA CSL 60	CACTCTCGACTGCCGGCGACGGCCGGGTATGGGCCCGACGCTCCAGCGCCATTAGAGCCTTATGAGCCGT	70
120	28S rRNA CSL 61	ATCCATTTTCAGGGCTAGTTGATTCGGCAGGTGAGTTGTTACACACTCCTATTAGAGCCTTATGAGCCGT	70
121	28S rRNA CSL 62	TAGCGGATTCCGACTTCCATGGCCACCGTCCTGCTGTCTATATCAACCAAATTAGAGCCTTATGAGCCGT	70
122	28S rRNA CSL 63	CACCTTTTCTGGGGTCTGATGAGCGTCGGCATCGGGCGCCTTAACCCGGCATTAGAGCCTTATGAGCCGT	70
123	28S rRNA CSL 64	GTTCGGTTCATCCCGCAGCGCCAGTTCTGCTTACCAAAAGTGGCCCACTAATTAGAGCCTTATGAGCCGT	70
124	28S rRNA CSL 65	GGCACTCGCATTCCACGCCCGGCTCCACGCCAGCGAGCCGGGCTTCTTACATTAGAGCCTTATGAGCCGT	70
125	28S rRNA CSL 66	CCATTTAAAGTTTGAGAATAGGTTGAGATCGTTTCGGCCCCAAGACCTCTATTAGAGCCTTATGAGCCGT	70
126	28S rRNA CSL 67	AATCATTCGCTTTACCGGATAAAACTGCGTGGCGGGGGTGCGTCGGGTCTATTAGAGCCTTATGAGCCGT	70
127	28S rRNA CSL 68	GCGAGAGCGCCAGCTATCCTGAGGGAAACTTCGGAGGGAACCAGCTACTAATTAGAGCCTTATGAGCCGT	70
128	28S rRNA CSL 69	GATGGTTCGATTAGTCTTTCGCCCCTATACCCAGGTCGGACGACCGATTTATTAGAGCCTTATGAGCCGT	70
129	28S rRNA CSL 70	GCACGTCAGGACCGCTACGGACCTCCACCAGAGTTTCCTCTGGCTTCGCCATTAGAGCCTTATGAGCCGT	70
130	28S rRNA CSL 71	CTGCCCAGGCATAGTTCACCATCTTTCGGGTCCTAACACGTGCGCTCGTGATTAGAGCCTTATGAGCCGT	70
131	28S rRNA CSL 72	CTCCACCTCCCCGGCGCGGCGGGCGAGACGGGCCGGTGGTGCGCCCTCGGATTAGAGCCTTATGAGCCGT	70
132	28S rRNA CSL 73	CGGACTGGAGAGGCCTCGGGATCCCACCTCGGCCGGCGAGCGCGCCGGCCATTAGAGCCTTATGAGCCGT	70
133	28S rRNA CSL 74	TTCACCTTCATTGCGCCACGGCGGCTTTCGTGCGAGCCCCCGACTCGCGCATTAGAGCCTTATGAGCCGT	70
134	28S rRNA CSL 75	ACGTGTTAGACTCCTTGGTCCGTGTTTCAAGACGGGTCGGGTGGGTAGCCATTAGAGCCTTATGAGCCGT	70
135	28S rRNA CSL 76	GACGTCGCCGCCGACCCCGTGCGCTCGCTCCGCCGTCCCCCTCTTCGGGATTAGAGCCTTATGAGCCGT	69
136	28S rRNA CSL 77	GACGCGCGCGTGGCCCCGAGAGAACCTCCCCCGGGCCCGACGGCGCGACCATTAGAGCCTTATGAGCCGT	70
137	28S rRNA CSL 78	CGCCCGGGGCGCACTGGGGACAGTCCGCCCCGCCCCCCGACCCGCGCGCGATTAGAGCCTTATGAGCCGT	70
138	28S rRNA CSL 79	GCACCCCCCCCGTCGCCGGGGCGGGGGCGCGGGGAGGAGGGGTGGGAGAGATTAGAGCCTTATGAGCCGT	70
139	28S rRNA CSL 80	CGGTCGCGCCGTGGGAGGGGTGGCCCGGCCCCCCCACGAGGAGACGCCGGATTAGAGCCTTATGAGCCGT	70
140	28S rRNA CSL 81	CGCGCCCCCGCGGGGGAGACCCCCCTCGCGGGGGATTCCCCGCGGGGGTGATTAGAGCCTTATGAGCCGT	70
141	28S rRNA CSL 82	GGCGCCGGGAGGGGGGAGAGCGCGGCGACGGGTCTCGCTCCCTCGGCCCCATTAGAGCCTTATGAGCCGT	70
142	28S rRNA CSL 83	GGGATTCGGCGAGTGCTGCTGCCGGGGGGGCTGTAACACTCGGGGIGGGTATTAGAGCCTTATGAGCCGT	70
143	28S rRNA CSL 84	TTCGGTCCCGCCGCCCCCGCCGCCGCCGCCACCGCCGCCGCCGCCGCCGCATTAGAGCCTTATGAGCCGT	70
144	28S rRNA CSL 85	CCCGACCCGCGCGCCCTCCCGAGGGAGGACGCGGGGCCGGGGGGCGGAGAATTAGAGCCTTATGAGCCGT	70
145	28S rRNA CSL 86	CGGGGGAGGAGGAGGACGGACGGACGGACGGGGCCCCCCGAGCCACCTTCATTAGAGCCTTATGAGCCGT	70
146	28S rRNA CSL 87	CCCGCCGGGCCTTCCCAGCCGTCCCGGAGCCGGTCGCGGCGCACCGCCGCATTAGAGCCTTATGAGCCGT	70
147	28S rRNA CSL 88	GGTGGAAATGCGCCCGGCGGCGGCCGGTCGCCGGTCGGGGGACGGTCCCCATTAGAGCCTTATGAGCCGT	70
148	28S rRNA CSL 89	CGCCGACCCCACCCCCGGCCCCGCCCGCCCACCCCCGCACCCGCCGGAGCATTAGAGCCTTATGAGCCGT	70
149	28S rRNA CSL 90	CCGCCCCCTCCGGGGAGGAGGAGGAGGGGCGGCGGGGGAAGGGAGGGCGGATTAGAGCCTTATGAGCCGT	70
150	28S rRNA CSL 91	GTGGAGGGGTCGGGAGGAACGGGGGGCGGGAAAGATCCGCCGGGCCGCCGATTAGAGCCTTATGAGCCGT	70
151	28S rRNA CSL 92	ACACGGCCGGACCCGCCGCCGGGTTGAATCCTCCGGGCGGACTGCGCGGAATTAGAGCCTTATGAGCCGT	70
152	28S rRNA CSL 93	CCCCACCCGTTTACCTCTTAACGGTTTCACGCCCTCTTGAACTCTCTCTTATTAGAGCCTTATGAGCCGT	70
153	28S rRNA CSL 94	CAAAGTTCTTTTCAACTTTCCCTTACGGTACTTGTTGACTATCGGTCTCGATTAGAGCCTTATGAGCCGT	70
154	28S rRNA CSL 95	TGCCGGTATTTAGCCTTAGATGGAGTTTACCACCCGCTTTGGGCTGCATTATTAGAGCCTTATGAGCCGT	70
155	28S rRNA CSL 96	CCCAAGCAACCCGACTCCGGGAAGACCCGGGCGCGCGCCGGCCGCTACCGATTAGAGCCTTATGAGCCGT	70
156	28S rRNA CSL 97	GCCTCACACCGTCCACGGGCTGGGCCTCGATCAGAAGGACTTGGGCCCCCATTAGAGCCTTATGAGCCGT	70
157	28S rRNA CSL 98	CACGAGCGGCGCCGGGGAGCGGGTCTTCCGTACGCCACATGTCCCGCGCCATTAGAGCCTTATGAGCCGT	70
158	28S rRNA CSL 99	CCGCGGGGCGGGGATTCGGCGCTGGGCTCTTCCCTGTTCACTCGCCGTTAATTAGAGCCTTATGAGCCGT	70
159	28S rRNA CSL 100	CTGAGGGAATCCTGGTTAGTTTCTTTTCCTCCGCTGACTAATATGCTTAAATTAGAGCCTTATGAGCCGT	70
160	28S rRNA CSL 101	GACTAATATGCTTAAATTCAGCGGGTCGCCACGTCTGATCTGAGGTCGCGATTAGAGCCTTATGAGCCGT	70
161	16S Mt-rRNA CSL 1	AAACCCTGTTCTTGGGTGGGTGTGGGTATAATACTAAGTTGAGATGATATATTAGAGCCTTATGAGCCGT	70
162	16S Mt-rRNA CSL 2	CATTTACGGGGGAAGGCGCTTTGTGAAGTAGGCCTTATTTCTCTTGTCCTATTAGAGCCTTATGAGCCGT	70
163	16S Mt-rRNA CSL 3	TTCGTACAGGGAGGAATTTGAANGTAGATAGAAACCGACCTGGATTACTCATTAGAGCCTTATGAGCCGT	70
164	16S Mt-rRNA CSL 4	CGGTCTGAACTCAGATCACGTAGGACTTTAATCGTTGAACAAACGAACCTATTAGAGCCTTATGAGCCGT	70
165	16S Mt-rRNA CSL 5	TTAATAGCGGCTGCACCATCGGGATGTCCTGATCCAACATCGAGGTCGTAATTAGAGCCTTATGAGCCGT	70
166	16S Mt-rRNA CSL 6	AACCCTATTGTTGATATGGACTCTAGAATAGGATTGCGCTGTTATCCCTAATTAGAGCCTTATGAGCCGT	70
167	16S Mt-rRNA CSL 7	GGGTAACTTGTTCCGTTGGTCAAGTTATTGGATCAATTGAGTATAGTAGTATTAGAGCCTTATGAGCCGT	70
168	16S Mt-rRNA CSL 8	TCGCTTTGACTGGTGAAGTCTTAGCATGTACTGCTCGGAGGTTGGGTTCTATTAGAGCCTTATGAGCCGT	70
169	16S Mt-rRNA CSL 9	GCTCCGAGGTCGCCCCAACCGAAATTTTTAATGCAGGTTTGGTAGTTTAGATTAGAGCCTTATGAGCCGT	70
170	16S Mt-rRNA CSL 10	GACCTGTGGGTTTGTTAGGTACTGTTTGCATTAATAAATTAAAGCTCCATATTAGAGCCTTATGAGCCGT	70
171	16S Mt-rRNA CSL 11	AGGGTCTTCTCGTCTTGCTGTGTTATGCCCGCCTCTTCACGGGCAGGTCAATTAGAGCCTTATGAGCCGT	70
172	16S Mt-rRNA CSL 12	ATTTCACTGGTTAAAAGTAAGAGACAGCTGAACCCTCGTGGAGCCATTCAATTAGAGCCTTATGAGCCGT	70
173	16S Mt-rRNA CSL 13	TACAGGTCCCTATTTAAGGAACAAGTGATTATGCTACCTTTGCACGGTTAATTAGAGCCTTATGAGCCGT	70
174	16S Mt-rRNA CSL 14	GGGTACCGCGGCCGTTAAACATGTGTCACTGGGCAGGCGGTGCCTCTAATATTAGAGCCTTATGAGCCGT	70
175	16S Mt-rRNA CSL 15	ACTGGTGATGCTAGAGGTGATGTTTTTGGTAAACAGGCGGGGTAAGATTTATTAGAGCCTTATGAGCCGT	70
176	16S Mt-rRNA CSL 16	GCCGAGTTCCTTTTACTTTTTTTAACCTTTCCTTATGAGCATGCCTGTGTATTAGAGCCTTATGAGCCGT	70
177	16S Mt-rRNA CSL 17	TGGGTTGACAGTGAGGGTAATAATGACTTGTTGGTTGATTGTAGATATTGATTAGAGCCTTATGAGCCGT	70
178	16S Mt-rRNA CSL 18	GGCTGTTAATTGTCAGTTCAGTGTTTTAATCTGACGCAGGCTTATGCGGAATTAGAGCCTTATGAGCCGT	70
179	16S Mt-rRNA CSL 19	GGAGAATGTTTTCATGTTACTTATACTAACATTAGTTCTTCTATAGGGTGATTAGAGCCTTATGAGCCGT	70
180	16S Mt-rRNA CSL 20	ATAGATTGGTCCAATTGGGTGTGAGGAGTTCAGTTATATGTTTGGGATTTATTAGAGCCTTATGAGCCGT	70
181	16S Mt-rRNA CSL 21	TTTAGGTAGTGGGTGTTGAGCTTGAACGCTTTCTTAATTGGTGGCTGCTTATTAGAGCCTTATGAGCCGT	70
182	16S Mt-rRNA CSL 22	TTAGGCCTACTATGGGTGTTAAATTTTTTACTCTCTCTACAAGGTTTTTTATTAGAGCCTTATGAGCCGT	70
183	16S Mt-rRNA CSL 23	CCTAGTGTCCAAAGAGCTGTTCCTCTTTGGACTAACAGTTAAATTTACAAATTAGAGCCTTATGAGCCGT	70
184	16S Mt-rRNA CSL 24	GGGATTTAGAGGGTTCTGTGGGCAAATTTAAAGTTGAACTAAGATTCTAATTAGAGCCTTATGAGCCGT	69
185	16S Mt-rRNA CSL 25	TCTTGGACAACCAGCTATCACCAGGCTCGGTAGGTTTGTCGCCTCTACCTATTAGAGCCTTATGAGCCGT	70
186	16S Mt-rRNA CSL 26	ATAAATCTTCCCACTATTTTGCTACATAGACGGGTGTGCTCTTTTAGCTGATTAGAGCCTTATGAGCCGT	70
187	16S Mt-rRNA CSL 27	TTCTTAGGTAGCTCGTCTGGTTTCGGGGGTCTTAGCTTTGGCTCTCCTTGATTAGAGCCTTATGAGCCGT	70
188	16S Mt-rRNA CSL 28	CAAAGTTATTTCTAGTTAATTCATTATGCAGAAGGTATAGGGGTTAGTCCATTAGAGCCTTATGAGCCGT	70
189	16S Mt-rRNA CSL 29	TTGCTATATTATGCTTGGTTATAATTTTTCATCTTTCCCTTGCGGTACTAATTAGAGCCTTATGAGCCGT	70
190	16S Mt-rRNA CSL 30	TATCTATTGCGCCAGGTTTCAATTTCTATCGCCTATACTTTATTTGGGTAATTAGAGCCTTATGAGCCGT	70
191	16S Mt-rRNA CSL 31	AATGGTTTGGCTAAGGTTGTCTGGTAGTAAGGTGGAGTGGGTTTGGGGCTATTAGAGCCTTATGAGCCGT	70
192	12S Mt-rRNA CSL 1	GTTCGTCCAAGTGCACTTTCCAGTACACTTACCATGTTACGACTTGTCTCATTAGAGCCTTATGAGCCGT	70
193	12S Mt-rRNA CSL 2	CTCTATATAAATGCGTAGGGGTTTTAGTTAAATGTCCTTTGAAGTATACTATTAGAGCCTTATGAGCCGT	70
194	12S Mt-rRNA CSL 3	TGAGGAGGGTGACGGGCGGTGTGTACGCGCTTCAGGGCCCTGTTCAACTAATTAGAGCCTTATGAGCCGT	70
195	12S Mt-rRNA CSL 4	AGCACTCTACTCTTAGTTTACTGCTAAATCCACCTTCGACCCTTAAGTTTATTAGAGCCTTATGAGCCGT	70
196	12S Mt-rRNA CSL 5	CATAAGGGCTATCGTAGTTTTCTGGGGTAGAAAATGTAGCCCATTTCTTGATTAGAGCCTTATGAGCCGT	70
197	12S Mt-rRNA CSL 6	CCACCTCATGGGCTACACCTTGACCTAACGTCTTTACGTGGGTACTTGCGATTAGAGCCTTATGAGCCGT	70
198	12S Mt-rRNA CSL 7	CTTACTTTGTAGCCTTCATCAGGGTTTGCTGAAGATGGCGGTATATAGGCATTAGAGCCTTATGAGCCGT	70
199	12S Mt-rRNA CSL 8	TGAGCAAGAGGTGGTGAGGTTGATCGGGGTTTATCGATTACAGAACAGGCATTAGAGCCTTATGAGCCGT	70
200	12S Mt-rRNA CSL 9	TCCTCTAGAGGGATATGAAGCACCGCCAGGTCCTTTGAGTTTTAAGCTGTATTAGAGCCTTATGAGCCGT	70
201	12S Mt-rRNA CSL 10	GGCTCGTAGTGTTCTGGCGAGCAGTTTTGTTGATTTAACTGTTGAGGTTTATTAGAGCCTTATGAGCCGT	70
202	12S Mt-rRNA CSL 11	AGGGCTAAGCATAGTGGGGTATCTAATCCCAGTTTGGGTCTTAGCTATTGATTAGAGCCTTATGAGCCGT	70
203	12S Mt-rRNA CSL 12	TGTGTTCAGATATGTTAAAGCCACTTTCGTAGTCTATTTTGTGTCAACTGATTAGAGCCTTATGAGCCGT	70
204	12S Mt-rRNA CSL 13	GAGTTTTTTACAACTCAGGTGAGTTTTAGCTTTATTGGGGAGGGGGTGATATTAGAGCCTTATGAGCCGT	70
205	12S Mt-rRNA CSL 14	CTAAAACACTCTTTACGCCGGCTTCTATTGACTTGGGTTAATCGTGTGACATTAGAGCCTTATGAGCCGT	70
206	12S Mt-rRNA CSL 15	CGCGGTGGCTGGCACGAAATTGACCAACCCTGGGGTTAGTATAGCTTAGTATTAGAGCCTTATGAGCCGT	70
207	12S Mt-rRNA CSL 16	TAAACTTTCGTTTATTGCTAAAGGTTAATCACTGCTGTTTCCCGTGGGATTAGAGCCTTATGAGCCGT	68
208	12S Mt-rRNA CSL 17	TGTGGCTAGGCTAAGCGTTTTGAGCTGCATTGCTGCGTGCTTGATGCTTGATTAGAGCCTTATGAGCCGT	70
209	12S Mt-rRNA CSL 18	TTCCTTTTGATCGTGGTGATTTAGAGGGTGAACTCACTGGAACGGGGATGATTAGAGCCTTATGAGCCGT	70
210	12S Mt-rRNA CSL 19	CTTGCATGTGTAATCTTACTAAGAGCTAATAGAAAGGCTAGGACCAAACCATTAGAGCCTTATGAGCCGT	70
211	5S rRNA CSL 1	AAAGCCTACAGCACCCGGTATTCCCAGGCGGTCTCCCATCCAAGTACTAAATTAGAGCCTTATGAGCCGT	70
212	5S rRNA CSL 2	CCAGGCCCGACCCTGCTTAGCTTCCGAGATCAGACGAGATCGGGCGCGTTATTAGAGCCTTATGAGCCGT	70
213	5S rRNA CSL 3	TTCCGAGATCAGACGAGATCGGGCGCGTTCAGGGTGGTATGGCCGTAGACATTAGAGCCTTATGAGCCGT	70
214	5.8S rRNA CSL 1	AAGCGACGCTCAGACAGGCGTAGCCCCGGGAGGAACCCGGGGCCGCAAGTATTAGAGCCTTATGAGCCGT	70
215	5.8S rRNA CSL 2	GCGTTCGAAGTGTCGATGATCAATGTGTCCTGCAATTCACATTAATTCTCATTAGAGCCTTATGAGCCGT	70
216	5.8S rRNA CSL 3	GCAGCTAGCTGCGTTCTTCATCGACGCACGAGCCGAGTGATCCACCGCTAATTAGAGCCTTATGAGCCGT	70
217	18S rRNA primer forward	GTGGTGCATGGCCGTTCTTA	20
218	18S rRNA primer reverse	ATTGCTCAATCTCGGGTGGC	20
219	28S rRNA primer forward	CGAGCTCAGGGAGGACAG	18
220	28S rRNA primer reverse	ACGTCGCTATGAACGCTTGG	20
221	16S rRNA primer forward	CCCAACACAGGCATGCTCAT	20
222	16S rRNA primer reverse	TACCGCGGCCGTTAAACATG	20
223	12S rRNA primer forward	GGCATGACACAGCAAGACGA	20
224	12S rRNA primer reverse	TACTGCTCGGAGGTTGGGTT	20
225	5S rRNA primer forward	GCCATACCACCCTGAACGC	19
226	5S rRNA primer reverse	TACAGCACCCGGTATTCCCA	20
227	5.8S rRNA primer forward	GTGGATCACTCGGCTCGTG	19
228	5.8S rRNA primer reverse	GCAAGTGCGTTCGAAGTGTC	20
229	Switchable TBA thrombin aptamer	GGTTGGTGTGGTTGGTTAGTGATGAGCGGGATTAGAGCCTTATGAGCCGTC	51
230	TBA aptamer release strand	CCGCTCATCACTAACCAACCACACCAACC	29
231	Switchable HD22 thrombin aptamer	AGTCCGTGGTAGGGCAGGTTGGGGTGACTTATTCGCATTCTTAGATTAGAGCCTTATGAGCCGTC	65
232	HD22 aptamer release strand	TAAGAATGCGAATAAGTCACCCCAACCTGCCCTACCACGGACT	43
