## Supplementary Data 2 for "LASSO: versatile and selective biomolecule pulldown with combinatorial DNA-crosslinked polymers"

### Sheet: Sheet1
Ribodetector	rRNA reads	Non-rRNA reads	total reads	% rRNA	Average % rRNA	Std. Dev.
Undepleted_1	8073666	2327883	10401549	77.6198	75.969	1.43392
Undepleted_2	3558975	1170315	4729290	75.2539
Undepleted_3	3890763	1294622	5185385	75.0333
LASSO_w/o_CSL_1	7996165	2587222	10583387	75.5539	75.3715	0.162726
LASSO_w/o_CSL_2	3675450	1209433	4884883	75.2413
LASSO_w/o_CSL_3	5098492	1670682	6769174	75.3193
LASSO_1	454093	10566251	11020344	4.1205	10.6774	5.68178
LASSO_2	798921	4847182	5646103	14.15
LASSO_3	695806	4360256	5056062	13.7618
riboPOOLs_1	249799	11576340	11826139	2.11226	2.29607	0.259938
riboPOOLs_2	134327	5282368	5416695	2.47987
NEBNext_1	15284	9785013	9800297	0.155954	0.083313	0.0629445
NEBNext_2	2604	5301305	5303909	0.0490959
NEBNext_3	2318	5161573	5163891	0.0448886
NEBNext_expired	18712056	9609948	28322004	66.069
ribodetector -t 6 -l 100 -m 10 -e rrna --chunk_size 256
