## Supplementary Data 3 for "LASSO: versatile and selective biomolecule pulldown with combinatorial DNA-crosslinked polymers"

### Sheet: Sheet 1
biotype	Undepleted_1	Undepleted_2	Undepleted_3	LASSO_w/o_CSL_1	LASSO_w/o_CSL_2	LASSO_w/o_CSL_3	LASSO_1	LASSO_2	LASSO_3	riboPOOLs_1	riboPOOLs_2	NEBNext_1	NEBNext_2	NEBNext_3
IG_C_gene	0	0	0	0	0	0	0	0	0	0	0	0	0	0
IG_C_pseudogene	0	0	0	0	0	0	0.206357	0	0	0.128254	0.279521	0.0869873	0.544117	0.189181
IG_D_gene	0	0	0	0	0	0	0	0	0	0	0	0	0	0
IG_J_gene	0	0	0	0	0	0	0	0	0	0	0	0	0	0
IG_J_pseudogene	0	0	0	0	0	0	0	0	0	0	0	0	0	0
IG_V_gene	0	0	1.46885	0	0	0	1.50135	2.70828	1.55375	2.99203	2.33222	2.16477	0.0228452	2.57786
IG_V_pseudogene	0	0	0	0	0	0	0	5.06525	1.59034	5.96031	1.68414	2.82236	1.9852	2.01747
IG_pseudogene	0	0	0	0	0	0	0	0	0	0	0	0	0	0
Mt_rRNA	27995.1	22436.4	23271.8	22721.3	23347.1	22516.4	1222.5	3277.17	3605.2	253.314	284.455	10.0497	2.26022	1.23797
Mt_tRNA	6.7178	0	0	5.51511	15.5716	24.5325	50.8859	112.878	41.2148	0	27.7368	70.108	85.3449	84.097
TEC	44.0766	76.2279	46.3848	45.0982	47.9693	54.9677	387.268	312.472	367.016	252.858	210.871	434.858	510.808	503.021
TR_C_gene	0	0	0	0	0	0	0	0	0	0.12547	0	0	0	0
TR_D_gene	0	0	0	0	0	0	0	0	0	0	0	0	0	0
TR_J_gene	0	0	0	0	0	0	0	0	0	0	0	0	0	0
TR_J_pseudogene	0	0	0	0	0	0	0	0	0	0	0	0	0	0
TR_V_gene	0.940951	2.09342	0	0	0	0	0.0468891	0	1.00638	0	1.04162	0	0.124297	0
TR_V_pseudogene	0	0	0	0	0	0	4.38009	1.28802	1.65011	0.707142	0	2.49929	7.37331	0
artifact	9.53037	13.0079	13.1637	9.80433	9.71554	9.31581	71.738	63.3123	63.5394	105.645	106.546	104.919	122.64	132.276
lncRNA	3191.22	3181.7	3294.06	3297.47	3044.81	3049.37	17315.9	14252	15537.9	14169.3	13502.8	15363.2	16489.3	16756.5
miRNA	21359.4	22046.9	23430	26747.5	23289.8	22418.8	42649	27629.9	26669.6	23789.7	23040.1	2338.07	2990.28	2751.55
misc_RNA	35526.4	39181.7	43388.9	36377	38736.5	37878.7	371715	344865	350869	411927	415254	489614	427105	405653
processed_pseudogene	295.808	171.469	181.397	243.307	159.14	268.022	1752.12	1711.21	1762.04	1975.09	2121.83	2218.39	2397.81	2436.94
protein_coding	36072.3	34532.3	35903	32323	34517	32600.6	251614	223453	239679	348950	343286	304724	346933	352621
pseudogene	0	0	0	0.451258	0	0	0	0	0	0	0	0	0.134807	0
rRNA	843724	849761	842641	849838	848412	851073	48056.8	132798	124616	12980.3	15685.4	870.896	379.155	312.857
rRNA_pseudogene	13.9203	0	20.5048	15.38	111.84	111.965	85.0447	109.446	115.533	38.9499	27.679	40.598	50.8421	31.692
ribozyme	10139.6	10141.8	10813	10115.1	9646.65	9632.76	86486.6	75332.4	78915.2	70829.9	64842.4	65386.5	85864.7	94442.2
sRNA	0	0	0	0	0	0	3.74238	0	0	3.10123	10.6744	6.99213	8.64197	20.2161
scRNA	50.93	30.8328	36.7798	42.8672	41.8828	54.4669	431.118	307.859	265.692	233.714	209.177	578.675	374.392	445.7
scaRNA	307.08	325.079	242.141	240.383	320.38	372.884	2791.72	2778.35	2466.03	3525.78	3810.96	2417.32	2270.02	2001.84
snRNA	18871.3	16025.4	14431.4	15556.9	15680.1	17243.2	152071	147242	133961	103225	108426	102505	102631	109258
snoRNA	2221.5	1917.8	2174.19	2249.79	2454.51	2572.47	22422.5	24789.7	20173.9	6989.59	8218.89	12054.4	10400	10978.6
transcribed_processed_pseudogene	37.0392	41.9798	22.2153	34.3047	36.2715	47.305	216.269	258.581	242.607	344.133	476.127	441.332	491.613	638.24
transcribed_unitary_pseudogene	0.928972	0.283708	1.16133	4.37254	2.93004	0.658325	3.32161	3.3084	4.31214	4.46042	17.4267	4.05731	22.4326	32.5819
transcribed_unprocessed_pseudogene	29.8584	28.2493	35.5603	34.4346	22.7195	19.1011	169.723	149.479	151.826	173.485	162.692	144.177	234.547	211.012
translated_processed_pseudogene	0	0	0	0	0	0	0	0	0	0	0	0	0	0
unitary_pseudogene	0.209633	0.0954996	0.511632	0.303659	0	0.262677	0.543636	0.386519	1.02465	0.549463	0.021549	0.940192	0.726203	0.573518
unprocessed_pseudogene	56.1616	42.6764	51.3108	40.2619	55.1061	38.1839	327.887	319.809	275.696	180.041	217.945	595.227	538.748	612.94
vault_RNA	45.3868	43.3224	0	56.5703	48.3633	12.4386	150.292	224.998	211.147	37.8133	55.2935	69.1752	85.5921	69.6302
total	1e+06	1e+06	1e+06	999999	1e+06	1e+06	1e+06	1e+06	1e+06	1e+06	1e+06	1e+06	999999	1e+06
