## Supplementary Data 4 for "LASSO: versatile and selective biomolecule pulldown with combinatorial DNA-crosslinked polymers"

### Sheet: Sheet1
tx_id	gene_id	Name	biotype	LASSO median TPM	Undepleted median TPM	LASSO median log(TPM+0.1)	Undepleted median log(TPM+0.1)	HGNC ID	NCBI Ref sequence	Sequence similarity to rRNA?
ENST00000615959	ENSG00000275708	MIR3648-1	miRNA	6536.48	6086.55	3.81534	3.78437	HGNC:38941	NR_037421.1	1
ENST00000581792	ENSG00000264462	MIR3648-2	miRNA	6536.48	6086.55	3.81534	3.78437	HGNC:50843	NR_128711.1	1
ENST00000385250	ENSG00000284419	MIR663A	miRNA	4281.29	2145.4	3.63157	3.33151	HGNC:32919	NR_030386.1	0.96
ENST00000408361	ENSG00000221288	MIR663B	miRNA	5270.33	3067.11	3.72184	3.48673	HGNC:35270	NR_031608.1	0.92
ENST00000666782	ENSG00000227195	MIR663AHG	lncRNA	613.675	412.366	2.78794	2.61528	HGNC:27662	NR_040095.1	0.92
ENST00000601079	ENSG00000227195	MIR663AHG	lncRNA	1372.74	435.978	3.13759	2.63946	HGNC:27662	NR_040095.1	0.92
ENST00000609914	ENSG00000227195	MIR663AHG	lncRNA	1436	731.881	3.15715	2.86444	HGNC:27662	NR_040095.1	0.92
ENST00000614492	ENSG00000277437	ENSG00000277437	miRNA	1957.83	2254.91	3.29177	3.35313	N/A	N/A	1
ENST00000577708	ENSG00000264063	ENSG00000264063	miRNA	1957.83	2254.91	3.29177	3.35313	N/A	N/A	1
tx_id	gene_id	Name	biotype	RiboPOOLs median TPM	Undepleted median TPM	RiboPOOLs median log(TPM+0.1)	Undepleted median log(TPM+0.1)	HGNC ID	NCBI Ref sequence	Sequence similarity to rRNA?
ENST00000615959	ENSG00000275708	MIR3648-1	miRNA	6384.06	6086.55	3.8051	3.78437	HGNC:38941	NR_037421.1	1
ENST00000581792	ENSG00000264462	MIR3648-2	miRNA	6384.06	6086.55	3.8051	3.78437	HGNC:50843	NR_128711.1	1
ENST00000385250	ENSG00000284419	MIR663A	miRNA	2373.61	2145.4	3.37541	3.33151	HGNC:32919	NR_030386.1	0.96
ENST00000408361	ENSG00000221288	MIR663B	miRNA	3007.15	3067.11	3.47816	3.48673	HGNC:35270	NR_031608.1	0.92
ENST00000666782	ENSG00000227195	MIR663AHG	lncRNA	346.797	408.631	2.54007	2.61133	HGNC:27662	NR_040095.1	0.92
ENST00000601079	ENSG00000227195	MIR663AHG	lncRNA	601.375	435.979	2.77915	2.63947	HGNC:27662	NR_040095.1	0.92
ENST00000609914	ENSG00000227195	MIR663AHG	lncRNA	998.889	731.882	2.99952	2.86444	HGNC:27662	NR_040095.1	0.92
ENST00000614492	ENSG00000277437	ENSG00000277437	miRNA	1903.02	2254.91	3.27944	3.35313	N/A	N/A	1
ENST00000577708	ENSG00000264063	ENSG00000264063	miRNA	1903.02	2254.91	3.27944	3.35313	N/A	N/A	1
tx_id	gene_id	Name	biotype	NEBNext median TPM	Undepleted median TPM	NEBNext median log(TPM+0.1)	Undepleted median log(TPM+0.1)	HGNC ID	NCBI Ref sequence	Sequence similarity to rRNA?
ENST00000615959	ENSG00000275708	MIR3648-1	miRNA	10.4849	6086.55	1.02056	3.78437	HGNC:38941	NR_037421.1	1
ENST00000581792	ENSG00000264462	MIR3648-2	miRNA	10.4849	6086.55	1.02056	3.78437	HGNC:50843	NR_128711.1	1
ENST00000385250	ENSG00000284419	MIR663A	miRNA	0.1	2145.4	-1	3.33151	HGNC:32919	NR_030386.1	0.96
ENST00000408361	ENSG00000221288	MIR663B	miRNA	0.1	3067.11	-1	3.48673	HGNC:35270	NR_031608.1	0.92
ENST00000666782	ENSG00000227195	MIR663AHG	lncRNA	0.1	412.366	-1	2.61528	HGNC:27662	NR_040095.1	0.92
ENST00000601079	ENSG00000227195	MIR663AHG	lncRNA	0.1	435.978	-1	2.63946	HGNC:27662	NR_040095.1	0.92
ENST00000609914	ENSG00000227195	MIR663AHG	lncRNA	0.1	731.881	-1	2.86444	HGNC:27662	NR_040095.1	0.92
ENST00000614492	ENSG00000277437	ENSG00000277437	miRNA	0.1	2254.91	-1	3.35313	N/A	N/A	1
ENST00000577708	ENSG00000264063	ENSG00000264063	miRNA	0.1	2254.91	-1	3.35313	N/A	N/A	1
